# Identification of Human Pathways Acting on Nuclear Non-Coding RNAs Using the Mirror Forward Genetic Approach

**DOI:** 10.1101/2024.09.26.615073

**Authors:** Rui Che, Monireh Panah, Bhoomi Mirani, Krista Knowles, Anastacia Ostapovich, Debarati Majumdar, Xiaotong Chen, Joseph DeSimone, William White, Megan Noonan, Hong Luo, Andrei Alexandrov

## Abstract

Despite critical roles in diseases, human pathways acting on strictly nuclear non-coding RNAs have been refractory to forward genetics. To enable their forward genetic discovery, we developed a single-cell approach that “Mirrors” activities of nuclear pathways with cytoplasmic fluorescence. Application of Mirror to two nuclear pathways targeting MALAT1’s 3′ end, the pathway of its maturation and the other, the degradation pathway blocked by the triple-helical Element for Nuclear Expression (ENE), identified nearly all components of three complexes: Ribonuclease P and the RNA Exosome, including nuclear DIS3, EXOSC10, and C1D, as well as the Nuclear Exosome Targeting (NEXT) complex. Additionally, Mirror identified DEAD-box helicase DDX59 associated with the genetic disorder Oral-Facial-Digital syndrome (OFD), yet lacking known substrates or roles in nuclear RNA degradation. Knockout of DDX59 exhibits stabilization of the full-length MALAT1 with a stability-compromised ENE and increases levels of 3′-extended forms of small nuclear RNAs. It also exhibits extensive retention of minor introns, including in OFD-associated genes, suggesting a mechanism for DDX59 association with OFD. Mirror efficiently identifies pathways acting on strictly nuclear non-coding RNAs, including essential and indirectly-acting components, and, as a result, uncovers unexpected links to human disease.
