## Supplemental Data S2 for "Identification of Human Pathways Acting on Nuclear Non-Coding RNAs Using the Mirror Forward Genetic Approach"

### Sheet: Cloning Oligonucle
Supplemental Data S2
Sequences of Cloning Oligonucleotides
Purposes	Forward primers	Sequences	Forward primers	Sequences
Primers for Clone pAVA3169 (full-lengthMALAT1-mut)	FRT-H_F	GTCGAGGCTGATCAGCGAGCTCGGTATACAGACATGATAAGATACATTGATGAG	FRT-H_R	GAAGCTGTTCTTGAATCCTCGAGCCTAGAAGTTCCTATTCCGAAGTTCCTATTCTC
	MT_nulGibF	GAACATAACAGACTTGGCCAAGCTAGCcgctcgacgtaATCTTAGCGGAAGCTGATCTCCAATGC	GG_R	AGGAGTGCCAACCACCAGCATCTTTTCCTTTTTTTTTTTTTAAGCTAGAAAAAGGCCAAAAAGCAAAACC
	GG_F	GATGCTGGTGGTTGGCACTCCTGGTTTCCAGGACGGGGTTCAAATC	MT_R_Gib	GTGCCACCTGACGTCGACGGATCGGGAGATCTTAAGGGTAAGGAGGGCCAGGGA
	MT_F_Gib	GAATAGGGCCCTCTAGATGCATGCTCGAGGCTGGAGAGGAAGGGAGGCAG	MT14_R	GATCGAATTCCGGTGATGCGAGTTG
	MT19_F	GCAGGAACACTCAGCAGACACAC	MT_R_Gib	TCCCTGGCCCTCCTTACCCTTAAGATCTCCCGATCCGTCGACGTCAGGTGGCAC
	MT11_F	CCGCAGTTGGAGAGACTGACAGAAG	MT22_R	GTCGACGTCAGGTGGCACTTTTC
	MALAT_F_short	GCTGGAGAGGAAGGGAGGCAG	MALAT_R	TCCCTGGCCCTCCTTACCCTTAAGATCTatcttcactc
	MT12_F	CAGGACGTGGAAAATCTGGGATTCAAG	MT21_R	CATCTGGCTGTTGGAAGGACTGG
	MALAT_F	ttacctactcaCTCGAGGCTGGAGAGGAAGGGAGGCAG	MT_R2s	CCTCGGAGTTGACTGCCTAAAAACAAG
	MALAT_F	ttacctactcaCTCGAGGCTGGAGAGGAAGGGAGGCAG	MT14_R	GATCGAATTCCGGTGATGCGAGTTG
	MT13_F	GATCGAATTCCGGTGATGCGAGTTG	MT16_R	GCAGCAGTTCGTGGTGAAGATAGG
	MT15_F	GCAGCAGTTCGTGGTGAAGATAGG	MT18_R	GGATAGTACACTTCACTCAGAGGCATTTGC
	MT17_F	GGATAGTACACTTCACTCAGAGGCATTTGC	MT20_R	GCAGGAACACTCAGCAGACACAC
	MT19_F	GCAGGAACACTCAGCAGACACAC	MALAT_R	TCCCTGGCCCTCCTTACCCTTAAGATCTatcttcactc
	MT_nulGibF	GAACATAACAGACTTGGCCAAGCTAGCcgctcgacgtaATCTTAGCGGAAGCTGATCTCCAATGC	MALAT_GibR	CACCTGACGTCGACGGATCGGGAGATCTTAAGGGTAAGGAGGGCCAGGGA
	GG_F	GATGCTGGTGGTTGGCACTCCTGGTTTCCAGGACGGGGTTCAAATC	GG_R	AGGAGTGCCAACCACCAGCATCTTTTCCTTTTTTTTTTTTTAAGCTAGAAAAAGGCCAAAAAGCAAAACC
	MALAT_F_short	GCTGGAGAGGAAGGGAGGCAG	MALAT_R_short	TAAGGGTAAGGAGGGCCAGGGA
	MALAT_F	ttacctactcaCTCGAGGCTGGAGAGGAAGGGAGGCAG	MALAT_R	GAGTGAAGATAGATCTTAAGGGTAAGGAGGGCCAGGGA
	Swa_F	GAGAATGTATACTTTTAGAAAGCTGTCTCCTTATTTAAATAAAATAG	MT_R_Gib	GTGCCACCTGACGTCGACGGATCGGGAGATCTTAAGGGTAAGGAGGGCCAGGGA
	Pme_F	CAGTCTTCAAGAAATTAAACTGGCAAGTGGAAATGTTTAAACAG	MT_R_Gib	GTGCCACCTGACGTCGACGGATCGGGAGATCTTAAGGGTAAGGAGGGCCAGGGA
Primers for PCR amplifying sgRNA insert of CRISPR-construct	RandomF	TAACTTGAAAGTATTTCGATTTCTTGGCTTTATATATCTTGTGGAAAGGACGAAACACCG	RandomR	ACTTTTTCAAGTTGATAACGGACTAGCCTTATTTTAACTTGCTATTTCTAGCTCTAAAAC
Primers for PCR amplifying sgRNA1 + sgRNA2 insert of CRISPR-construct (sgRNA1 targeting sequence is 20xN in sgRNA1F; sgRNA2 targeting sequence is reverse complementry sequence of 20xX in sgRNA2R	sgRNA1F	GTGGAAAGGACGAAACACCGNNNNNNNNNNNNNNNNNNNNGTTTTAGAGCTAGAAATAGCAAGTTAAAATAAGGCTAG	sgRNA2R	GCTATTTCTAGCTCTAAAACXXXXXXXXXXXXXXXXXXXXCGAGGTACCCAAGCGGCG
Primers for amplify MALAT1 3'end ENE-mascRNA	MALAT-Fg	CTGGGGGATATTATGAAGGGCCTCGAGtagggtcatgaaggtttttcttttcctgag	MALAT-Rg	CTAGAAGGCACAGTCGAGGCTGATCAGCCTCGAGagtcaaagcaaagacgccgcag
Cloning mascRNA(mut 8356-8370)	MT-masc_F2	GGGATATTATGAAGGGCCTCGAGtag	MT-masc_R2	gagtgggttggtggtcgtagttttgctttttttttttttaagctagaaaaaggcc
	MT-masc_F2	GGGATATTATGAAGGGCCTCGAGtag	MT-masc_R2(C/G)	gagtgggttggtggtcgtagttttcctttttttttttttaagctagaaaaaggcc
	MT-masc_F1	ctacgaccaccaacccactcctggtttccaggacggggttcaaatccctgcggcgtc	MT-masc_R1	AGTCGAGGCTGATCAGCCTCGAGagtcaaagcaaagacgccgcagggatttgaacc

### Sheet: DNA Oligonucleotides for qPCR
Supplemental Data S4.
Sequences of DNA Oligonucleotides used in qPCR
Target		Forward primer	Sequence		Reverse primer	Sequence
18s rRNA		H.18SrRNA_F	GTTTCTCAGGCTCCCTCTCC		H.18SrRNA_R	CATTCGAACGTCTGCCCTAT
frt-MALAT1 reporter		MALATendo1F	CCAAGCTAGCCGCTCGACG		MALATendo1R	CCTTCATGACCCTACTGAAGAGCATTG
MALAT1 RNase P cleavage Outside		JD08-F	CCAAGCTAGCATCTTAGCGGAAGCT		JD08-R	GACGCCGCAGGGATTTGAAC
MALAT1 RNase P cleavage inside		JD07-F	CTCCAATGCTCTTCAGTAGGGTCATGAAG		JD07-R	AGGAGTGCCAACCACCAGC
RPPH1 RNA		RPPH1-F1	GGTCAGACTGGGCAGGAGATG		RPPH1-R1	CCGTGAGTCTGTTCCAAGCTCC
DDX59 mRNA		mn01-F	CTGGCTCAGGAAAAACAGCTGCT		mn01-R	GGCAGGCCACTCATCAATTCTTTAGC
RBM7 mRNA		jd04-F	AAGCGGATCGCACTCTCTTTGTG		jd04-R	CGCAAACTGCTTTGGTTTACCATCC
RPP21 mRNA		jd06-F	ATCCCTCGGTGAAGAGGACTCTCT		jd06-R	CCTGTCTCCCCAGAGTAAATGCC
BRF2 mRNA		BRF2_qFa	CCTTACCACTACCTTCAGCGACGAG		BRF2_qR	CTCGACAAAGGTCTCTCACTCGC
EXOSC10 mRNA		EXOSC10-qR1	aagaggctcgcctgcttctgaa		EXOSC10-qF1	ctctttggacctcacgactgct
NIPBL-DT	b1	NIPBL-DT_F1	ctgtggatgttgccagtattgtcgatg	b2	NIPBL-DT_R1	cacgaccaccaccgaactcg
RNU4atac RNA (body)	c1	RNU4atac_F1	GGGGTTGCGCTACTGTCCAATG	c2	RNU4atac_R1	GCTCTAGTTGATGCGGGTGTGTTG
RNU4atac RNA (tailed)	c3	RNU4atac_F2	CAACACACCCGCATCAACTAGAGC	c4	RNU4atac_R2	cgtcttgtgcaccctctactgg
RNU11 RNA (body)	d1	RNU11_F	GGGCTTCTGTCGTGAGTGGC	d2	RNU11_R	CGATCACCAGCTGCCCAAATACC
RNU11 RNA (tailed)	d1	RNU11_F	GGGCTTCTGTCGTGAGTGGC	d3	RNU11_R2	cacttactccaaacgcgtaatatttcgcc
DERL2 mRNA exon3-exon4 (U12-spliced)	e1	DERL2_qF	CACCAACTTCTTATTTTTTGGGCCAGTTGG	e2	DERL2_qR	CTGCTGTCCGACCTCGGAAAG
DERL2 mRNA exon3-intron3(U12-unspliced)	e1	DERL2_qF	CACCAACTTCTTATTTTTTGGGCCAGTTGG	e3	DERL2_U12_qR	acttcctaagaaaaagttttgatgctgaccc
DERL2 mRNA exon1-exon2 (U2-spliced)	e4	DERL2_e1_qF2	GGCTGGAGTACCTGCAGATCC	e5	DERL2_e2_qR	GTACAACTGAAAAGGTGTGATCAATTCCAACTG
DERL2 mRNA exon1-intron1 (U2-unspliced)	e6	DERL2_e1_qF	CCTACACCACTGCCTGCGTC	e7	DERL2_U2_in1_qR	cccagtttcctgaagacccagtc
FAM92A mRNA exon4-exon6 (U12-spliced)	f1	FAM92A_e4_qF	GAACACGTCAGCGAAACCCATCTG	f2	FAM92A_e6_qR	GACGACTTGTTCGGCTAGCATCC
FAM92A mRNA exon4-intron4 (U12-unspliced)	f1	FAM92A_e4_qF	GAACACGTCAGCGAAACCCATCTG	f3	FAM92A_U12_in4_qR	gggatttgaattaggtggcgtaacctc
FAM92A mRNA exon3-exon4 (U2-spliced)	f4	FAM92A_e3_qF	CCCTTGAAAACTTATGGGACCATTGTG	f5	FAM92A_e4_qR	CAGATGGGTTTCGCTGACGTGTTC
FAM92A mRNA exon3-intron3 (U2-unspliced)	f4	FAM92A_e3_qF	CCCTTGAAAACTTATGGGACCATTGTG	f6	FAM92A_U2_in3_qR	ccaccactcttggccactactttg
RABL2B mRNA exon5-exon6 (U12-spliced)	g1	RABL2B_qF	CTCATGGAGAGATTTCTCATGGATGGC	g2	RABL2B_qR	GAGGCATGCATGCTCTGGAAC
RABL2B mRNA exon5-intron5 (U12-unspliced)	g1	RABL2B_qF	CTCATGGAGAGATTTCTCATGGATGGC	g3	RABL2B_U12_qR	ctgggctgctggtacaaagg
RABL2B mRNA exon4-exon5 (U2-spliced)	g4	RABL2B_e3_qF	CGAGTGAGTTGGACCAAGGGAAG	g5	RABL2B_e4_qR	GCCATCCATGAGAAATCTCTCCATGAG
RABL2B mRNA exon4-intron4 (U2-unspliced)	g4	RABL2B_e3_qF	CGAGTGAGTTGGACCAAGGGAAG	g6	RABL2B_U2_in3_qR	ccctctctggggctggtatttattcc
MALAT1 RNase P cleavage of reporters		MP_in_F	GGGGATATTATGAAGGGCCTCGAGTAG		AA08-R-J	GACGCCGCAGGGATTTGAAC
Blasticidin S resistance (bsr) mRNA		Blas-qPCR-F1a	CCGCATCTTCACTGGTGTCAATG		Blas-qPCR-R2b	CCTGTTCTCATTTCCGATCGCGAC
eGFP of Mirror reporters		EGFP_F2	cgagctgaagggcatcgactt		EGFP_R2	GTTGTGGCGGATCTTGAAGTTCAC

### Sheet: Sequencing Primers
Supplemental Data S4. Sequencing Primers
Sequences of Sequencing Primers
Purpose		Primer names	Sequences
Sequencing Primers for AVA3169 (full-lengthMALAT1-mut)		Hygro-sF	TGTTATGCGGCCATTGTCCGTC
		Hygro-sR	GGTCAATACACTACATGGCGTGATTTCATATG
		MT_F1s	CAACACCGTACACAACCTGCATCATTTAC
		MT_R2s	CTTGTTTTTAGGCAGTCAACTCCGAGG
		MT_F3s	GCAGAGTAGCGACCGAGAAGTTCC
		MT_F4s	CCACTCAAACTCTGCAGTTTGGTCTTG
		MT_F5s	CACTTCTCAACCGTCCCTGCAAG
		MT_F6s	CAGTAGCTTGGATCCTTGTGGGC
		MT_F7s	GATAGGCATTTGAGTGGCTGAGAGGG
		MT_F8s	CATAATTACAGCATAATCTTCAAGTAGGGTACGGAC
		MT_R9s	GTCCGTACCCTACTTGAAGATTATGCTGTAATTATG
		MT_F10s	GGCTGGAGTGTAGTGGCATGATC
		MT11_F	CCGCAGTTGGAGAGACTGACAGAAG
		MT12_F	CAGGACGTGGAAAATCTGGGATTCAAG
		MT13_F	GATCGAATTCCGGTGATGCGAGTTG
		MT14_R	GATCGAATTCCGGTGATGCGAGTTG
		MT15_F	CAACTCGCATCACCGGAATTCGATC
		MT16_R	GCAGCAGTTCGTGGTGAAGATAGG
		MT17_F	CCTATCTTCACCACGAACTGCTGC
		MT18_R	GGATAGTACACTTCACTCAGAGGCATTTGC
		MT19_F	GCAAATGCCTCTGAGTGAAGTGTACTATC
		MT20_R	GCAGGAACACTCAGCAGACACAC
		MT21_R	GTGTGTCTGCTGAGTGTTCCTGC
		MT22_R	GAAAAGTGCCACCTGACGTCGAC
		MT13_F	GATCGAATTCCGGTGATGCGAGTTG
		MT15_F	GCAGCAGTTCGTGGTGAAGATAGG
		MT16_R	CCTATCTTCACCACGAACTGCTGC
		MT16a_F	GTTTTGTGAATAGATGACCTGTTTTTACTTCCTC
		MT16b_F	GGCAAATATTGGCAATTAGTTGGCAGTGG
		MT17_F	GGATAGTACACTTCACTCAGAGGCATTTGC
		MT18_R	GCAAATGCCTCTGAGTGAAGTGTACTATCC
		Pme_F	CAGTCTTCAAGAAATTAAACTGGCAAGTGGAAATGTTTAAACAG
		MT19_F	GCAGGAACACTCAGCAGACACAC
		MT20_R	GTGTGTCTGCTGAGTGTTCCTGC
Sequencing Primers for guide RNAs in		LtCSPR_sF	CGTGACGTAGAAAGTAATAATTTCTTGGGTAG
		LtCSPR_sR	CCTTTTCTTTTAAAATTGTGGATGAATACTGC
Sequencing Primers for ENE-mascRNA		Beta-iF	CCAAGCTAGGCCCTTTTGCTAATCATG
		KW_208S	GTGCAGGCTGCCTATCAGAAAGT
