## Supplemental Data S3 for "Identification of Human Pathways Acting on Nuclear Non-Coding RNAs Using the Mirror Forward Genetic Approach"

### Sheet: gRNAs for CRISPR knockouts
Supplemental Data S3
Sequences of guide RNAs for CRISPR knockouts
Name	Target genes	sgRNA 20mer Sequence
pAVA3318	EXOSC10	TAATGTTGCTGCGACACCCA
pP18(T)_B9	C1D	GTAGTTTATTTGGCAACCCA
pAVA3791	DDX59	TATCATGCGAGCTTTATTCG
pAVA3796	DDX59	AATAAAGCTCGCATGATAAC
pAVA3317	DDX59	AGCTTGTCTCTCTATCTGAA
pAVA3794	DDX59	TCGTCTGCAACAACATGTTA
pP18(T)_C3	EXOSC2	CGTAGTGGGACGAATCACAG
pP18(T)_C11	EXOSC4	CCAGATTGATATCTATGTGC
pP18(T)_B12	EXOSC5	CCCCCGCACCTCCATCACCG
pP18(T)_B11	EXOSC6	GACACCTCGAGCTGCGCGCG
pP18(T)_C4	EXOSC7	AGTACTCACCAGCTTGACCC
pP18(T)_B1	EXOSC8	CTTACCGATGTTGACAGTTG
pP18(T)_A7	EXOSC9	TTATAGGCAGTCAGATCTCT
pP18(T)_A5	DIS3	AGCAAGACGATCTATGAGTT
pAVA3773	Control(-)	GCTGATCTATCGCGGTCGTC
pAVA3497	POP1	TGCCGCTGTCGTGAAGTTCC
pAVA3523	RPP38	GGTAACTTCGTTAACGCCAA
pAVA3545	RPP29	TCCTCCCTCTCCATGAACTC
pAVA3498	POP5	CCATGGTGCGGTTCAAGCAC
pAVA3546	RPP20	GGCTGCCAATACCTCCACCG
pAVA3507	RPP14	ACAGGCAGACTTTCATGTAG
pAVA3573	RPP30	CCTGTGAAGGCGATTGACCG
pAVA3540	RPP40	GATGCCGGTGGCGCGACTTG
pAVA3522	RPP25	GTCCCGGCGACGACGGCGCA
pAVA3548	RPP25L	ATGGAGCACTACCGGAAAGC
pAVA3250	RBM7	CCTTTTCGAGCTTTTCCACC	TATGACAAACTGACATCTTG
pAVA3251	SKIV2L2	TGTTGAAGGGTGTACACATG	TTGTCTTGTTATGACCACAG
pAVA3300	ZCRB1	CAGGGCAATAAACAACAAAC	ATCTAAGTGTTATGAATGTG
pAVA3258	BRF2	AGCGACGAGGGCAATCTCCG	GTTAGTCGCAGCCAGCAACG
pAVA3259	RPP21	GAGGCTCAACTTCCTGTACC	CGAAGCGGCTCGTCTTGCGG
pAVA3586	RPPH1	GCTGAGGTGAGGTACCCCGC	GCTGAGGTGAGGTACCCCGC
