## Supplemental Data S5 for "Identification of Human Pathways Acting on Nuclear Non-Coding RNAs Using the Mirror Forward Genetic Approach"

### Sheet: Sheet1
Supplemental Data S5
Antibodies
Target					Dilution
Protein	MW	Organism	Manufactured by:	Catalog#	factor	Type
EXOSC1	21 kDa	Rabbit	Proteintech	12585-1-AP	1:500	Primary (polyclonal)
ZCCHC8	78 kDa	Rabbit	Proteintech	23374-1-AP	1:1000	Primary (polyclonal)
GAPDH	36 kDa	Mouse	Proteintech	HRP-60004	1:1000	HRP-conjugated primary (monoclonal)
Rabbit IgG	N/A	Goat	Proteintech	SA00001-2	1:2000	HRP-conjugated secondary (affinipure Goat Anti-Rabbit IgG(H+L))
C-Myc	N/A	Mouse	Invitrogen	MA1-81357	1:2000	HRP-conjugated c-Myc Monoclonal Antibody (9E10)
Flag	N/A	Mouse	Sigma	F3165	1:2000	Primary (Monoclonal) ANTI-FLAG® M2 antibody produced in mouse
Mouse IgG	N/A	Goat	Proteintech	SA00001-1	1:2000	HRP-conjugated Goat Anti-Mouse IgG(H+L)
